# Early resolution of sister chromatids during *C. elegans* meiosis

**DOI:** 10.1101/2025.03.29.646130

**Authors:** Antonia Hamrick, Ofer Rog

## Abstract

Segregating a complete set of chromosomes into the gametes relies on exchanges of genetic material that occur during meiosis. It is only exchanges that form between the similar parental chromosomes (homologs), rather than between the identical sister chromatids, that enable correct chromosome segregation (Zickler and Kleckner 2023). Despite the crucial role of biasing exchanges toward the homolog and the progress in defining some of its regulators (Niu *et a*l. 2009; Goldfarb and Lichten 2010; Lao and Hunter 2010; Kim *et al*. 2010; Hong *et al*. 2013), the mechanism that efficiently identifies the homolog and avoids the sister remains unknown. Understanding homolog bias requires knowledge of how the homologs and sisters are organized relative to each other, and how this positioning is established. Here, we use selective labeling of a single sister in the oogenic germline of the nematode *Caenorhabditis elegans* to define the organization of the sister chromatids at the time exchanges form. We find that pairs of sisters are already well separated (resolved) early in meiosis, despite being tethered to each other at numerous positions along their length. The sisters are resolved in both aligned and unaligned homologs, and their resolution does not require condensins or a prolonged time in meiotic prophase. However, depleting the cohesin loader NIPBL^SCC-2^ impairs sister resolution, suggesting that an active process - likely loop extrusion by cohesins - de-mixes and resolves the sisters. Our work shows that inter-homolog meiotic exchanges form when the four sister chromatids occupy distinct volumes, suggesting that homolog bias is unlikely to rely on relative proximity. The conservation of meiotic chromosome organization and of cohesin’s loop-extruding activity suggests that our findings are broadly applicable.
