## Supplementary material for "Early resolution of sister chromatids during *C. elegans* meiosis": Table S1

### Sheet: Sheet1
mutation	guide	repair template	genotyping primers	genotyping scheme
mix-1-aid	5'- CCAAAGAAGAAGCCTATTGT- 3'	5'GCTGGAAAAGCAAAGAAGGACGCCGCCGCCAAGAAGGGAGCTCAGAAGAATGACAAAGAACCTCCGAAAAAGAAGCCGATCGTCGTCGACGACGATGACTTCGAGGGTAGTGGCTCTAGTGGCCCTAAAGATCCAGCCAAACCTCCGGCCAAGGCACAAGTTGTGGGATGGCCACCGGTGAGATCATACCGGAAGAACGTGATGGTTTCCTGCCAAAAATCAAGCGGTGGCCCGGAGGCGGCGGCGTTCGTGAAGTAGATTGAATAATTCAGATCTCAATGTAAATTCTCCCCCCTCTCTGATCTTACTTTATTTTTC 3'	F:TCTACAGGCACAAGCTCTTGAG R:GGGGGAGAATTTACATTGAGATCTGA	addition of tag and size increase. Red, mutations to eliminate recutting by Cas9.
coh-3-aid-OLLAS	5’ – AGATATCGACGATCTGGCAA – 3’	5‘TATCAACGGATGATAGTGAAGACATTGATGACCTTGCAATGGCTGATTTCGGTAGTGGCTCTAGTGGCCCTAAAGATCCAGCCAAACCTCCGGCCAAGGCACAAGTTGTGGGATGGCCACCGGTGAGATCATACCGGAAGAACGTGATGGTTTCCTGCCAAAAATCAAGCGGTGGCCCGGAGGCGGCGGCGTTCGTGAAGGGTGGCGGCAGCGGTTTTGCTAACGAACTGGGTCCCCGCTTGATGGGAAAGTAACTGCACACTTTTTCCTTTTTCTGATGTCCTCTTTAGATCTGCTAGTTAAT 3‘	F:GACATCTCGACGAGAAGCTG R:GAACATGAGAGCCACGAAG	addition of tag and size increase. Red,
coh-4	3‘ -TGGTCATAAGCATTTAAGTG - 5‘	5’TTTCAATTAAAAATTGCAGAAAATCAATCAACATGGTCATAAGCATTTAAGTGCATATGCCGCTAAAAGCGTCGGAGGAAGCGACTGTG 3’	F:ACTTCGGGGCCGTAAAAATT R:AAGAACATCGTGTCTGAGGC	NdeI site created (bold).
wapl-1	3'- GTGAATCAGCTTTCATCACC- 5'	5‘GTACGCAGTTCCGACTCCCCAGATGTTCCTTAGACTTAAGATGTATCTTGAATTCGCTAACATAACCACCACTAAGCCTTCCGGAAACGCTTTC 3‘	F:GCTAATTCGGACGACCCATT R:CCCTAGACGGATCAATTGCC	EcoRI site create (orange)
		red= mutation
		green= AID tag
		BOLD = restriction site creation
